# Modulation of tooth regeneration through opposing responses to Wnt and BMP signals in teleosts

**DOI:** 10.1101/2022.10.01.510447

**Authors:** Tyler A. Square, Emma J. Mackey, Shivani Sundaram, Naama C. Weksler, Zoe Z. Chen, Sujanya Narayanan, Craig T. Miller

## Abstract

Most vertebrate species undergo tooth replacement throughout adult life. This process is marked by the shedding of existing teeth and the regeneration of tooth organs. However, little is known about the genetic circuitry regulating tooth replacement. Here we tested whether fish orthologs of genes known to regulate mammalian hair regeneration have effects on tooth replacement. Using two fish species that demonstrate distinct modes of tooth regeneration, threespine stickleback (*Gasterosteus aculeatus*) and zebrafish (*Danio rerio*), we found that transgenic overexpression of four different genes changed tooth replacement rates in direction predicted by a hair regeneration model: *Wnt10a* and *Grem2a* increased tooth replacement rate, while *Bmp6* and *Dkk2* strongly inhibited tooth formation. Thus, similar to known roles in hair regeneration, Wnt and BMP signals promote and inhibit regeneration, respectively. Regulation of total tooth number was separable from regulation of replacement rates. RNA-seq on stickleback dental tissue showed that *Bmp6* overexpression resulted in an upregulation of Wnt inhibitors. Together these data support a model where different epithelial organs like teeth and hair share genetic circuitry driving organ regeneration.
