## Supplementary material for "Modulation of tooth regeneration through opposing responses to Wnt and BMP signals in teleosts": Table S1: probe template sequences

### Sheet: Sheet1
Gene Symbol	Transcript Accession (nearest)	Probe Published Previously?	Probe Template Sequence (shown in the sense orientation)
Bmp6	KM406380.1	Cleves et al., 2014	CTGGTCGGATTGTGGTGGACTGCGTATTGCTGCATGTTCCTGGTGGCGGGGAGTAACTATTCACTGGATGGAAACAACGAGGTGCACCCGGGCTTCATCCACCGGCGGCTCCGGACGCACGAGAAGAGGGAGATGCAGAAGGAGATCCTGTCCATCCTCGGGCTGCCGCACAGACCGAGACCGCATCCGCCGCACGGGAAATACAACTCCGCTCCGCTTTTCATGCTGGACTTATACAACACCATATCGAACGAGGAGAAGAGCCGGGTGGAGGGCATCGTGGACCGGTACGAACCCATGCAGACGACCCCGAGTCCTCCTCTTGCCACATATCAAGAAAGTGCCTTTCTAAATGACGCAGACATGGTCATGAGCTTCGTTAACCTTGTGGAGTACGAC…
Dkk2	XM_040187657.1	no	ATGCTCGTCTTAACTTGGGATAGGTGCTGCGCTTTGATGGTTCTCGTCGCCACACTGAGGACGGGAACGACCCTGCTGTCGGAGGCGCACCCGAAGGCAAATTTAATCAAGCCAGCCCTGTCGGGAGGGACACCGACACCGGCCACCAACCTCTCCGACGCCGTCCACCTAGGGATCACCAAGAAACATTACACGCTTGCGCAGCAGGTGTACCCATGCAGCAATGACAAGGAGTGCAGCGTGGGAAGCTACTGCCACAGCCCTCAACAGGCTCCCTCACGTTGCCTCAGTTGCCGCAGGAGGAAGAAGCGCTGCCATCGAGATGCCATGTGCTGTCCCGGGAACCGATGCAGTAACTACATGTGTGTCCCCATCTCTGAGAGTGTGCTCTCACCTCAC…
Grem2a	XM_040178164.1	no	GGTGCAGAGGGTCAAACAGTGCCGCTGCATGTCTGTGGACGTGAGCGGCCAGGGGAAGCTGTGAGGGAGGACTAAGACGGCCCTTTTCAAAGTGAAAGGACGCACGATCCGCCAAAGGCGGAAATTCACAAAGTTCGCTAATCAAGGATTGGCTCTGCAGTTGACTTTTCTGCATTGTGTTGAAACGATGAAATGATAAGAGACACAGAACTGGTATTACTAAACAAAGGCTCAACGATGATTTAATCAGAGACTATCATGCTGCTGAAAGAGACTGATTAAAGTGTCCTCACAAGAGACACGGGTGAGGATGTTTTCCCTCCCTGTTATTTGAAGATCATATCTACATGATATCTACATTTGTCATTTGATTCCTTTGTGATGAAGTGCCTCGGAGTT…
Wnt10a	MW404320	Square et al., 2021	TCAGAAGAGCGAGGAACAGAGTGTGAAGTGGTTGAGCAAGCAGAAAGATAGATTTGCATGTCGGTTAAAATGTGTGCACATGCCGGGATTTGTCTAAAGCCGCCACGACTCGAGGAGGGCTCGGATGTTTACTTTTCCTCGTGAGATAAAGGAACAAAGTTGTATCGGTTTAACTATAAAACGCTCTGAATCTGAAATCTGGGCTTAAGAAAAAAAGACGAAGGAGTGTCGTGTTATCAGCAAACGTTGACGGACATACATTTGCCTGATATCAGGTAAGCAAAGAGGGAGTCGAGAGTAAGCATCAGATTGCATGCAGAGAGAAAACATATTGCTTTATAGCACCAGCAGCATATAAAGGGGAAAGACCACCTTTTCACACATCAGGATTCACAATGC…
