## Supplementary material for "Modulation of tooth regeneration through opposing responses to Wnt and BMP signals in teleosts": Table S2: overexpression transgene sequences

### Sheet: Sheet1
Species	Gene Symbol	Transcript Accession (nearest)	Transgene sequence
Danio rerio	bmp6	NM_001013339.1	ATGACGAGCGCCTGGTTTGCTCTGCTGAGCTTCTTGTGGAGCTGTTGTTTGGCAGGTAGCAGTTCTGTACTGGATGGCTTTGAGCTTCAGTCCAACTTCATACATCGGAGGTTACGGTCTCAGGAGAAGAGGGAGATGCAGAAAGAGATTCTGTCCATACTGGGACTGAACCACAGACCCAGACCGCATCTGAACAGCGGCAAATATAATTCAGCACCCCTCTTCATGCTGGATCTGTACAACAGCATGTCCACTGAAGAGAAGAGCGACGTGGATCAGTACAGGTCACTATTCACCACCACACGACCTGCTTTGGCTTCACATCATGACACTGAGTTCCTGCATGACGCTGACATGGTCATGAGTTTTGTCAATTTGGTGGAAAATGACAGGGAGCTA…
Danio rerio	grem2a	XM_005158681.4	ATGTTCTGGAAGCTGGCAATACATGCCATTTTGGCATGGACCTTATTCGCATCTACAGAGACCAAGAAGCAACGTCCTCAAGGTTCCATCCCCTCCCCTTACAAGCTAAAGGGCAATGATTTATCATCGCCATCCCATGCACTAGCATCACTGCCTCAGCATACTGCATCAGCACGACGACAGAAGGGTAAACATGACATGCTGTCATCGAGTCGTGAGGCTCTGGTGGTCACCGAGCGCAAGTACCTGAAGAGTGACTGGTGTAAAACACAGCCGTTACGCCAAACTGTGAGCCTGGAGGGCTGCCTAAGCCGAACCGTTATCAACCGGTTCTGTTACGGCCAGTGTAACTCCTTCTACATCCCACGCCACCTGACATCTCAAAGCTCACATAGAAGT…
Danio rerio	wnt10a	NM_130980.1	ATGAGCTCTCACGACATCAGTTGGCACTCTCCAGCATCGGTTTATTTCTCGTCAGATTTGGACGTGAAGCGGATCGCTGGAAAGCTGCGCGGGTGTTGGACCGATCTTCTCCTCAGACAGGAGAGTTGTTGTGAAAGAGTTTTGCAGAAGAGCAGCAGCAGCATGGATTACTTTTTATTTCGCCTCTTCTGTTCTTTGGCTTTGGCGTCGCTTTTGGTTCAAAGGGCAGACTCAAATGAGATCCTGGGACTAAAGATCCCCTTTGACCCCATCCTCAATGCCAACACGGTGTGTTTGACCCTGCCAGGCCTGACAAAGAAACAGCTGGACGTTTGTATGAGAAATCCAGATGTGACGGCCTCAGCCATACAGGGCATTCAGATTGCCATTCATGAGTGC…
Gasterosteus aculeatus	Bmp6	KM406380.1	ATGAACAGCTGCTGGCTTGCCCTGGTCGGATTGTGGTGGACTGCGTATTGCTGCATGTTCCTGGTGGCGGGGAGTAACTATTCACTGGATGGAAACAACGAGGTGCACCCGGGCTTCATCCACCGGCGGCTCCGGACGCACGAGAAGAGGGAGATGCAGAAGGAGATCCTGTCCATCCTCGGGCTGCCGCACAGACCGAGACCGCATCCGCCGCACGGGAAATACAACTCCGCTCCGCTTTTCATGCTGGACTTATACAACACCATATCGAACGAGGAGAAGAGCCGGGTGGAGGGCATCGTGGACCGGTACGAACCCATGCAGACGACCCCGAGTCCTCCTCTTGCCACATATCAAGAAAGTGCCTTTCTAAATGACGCAGACATGGTCATGAGCTTC…
Gasterosteus aculeatus	Dkk2	XM_040187657.1	ATGCTCGTCTTAACTTGGGATAGGTGCTGCGCTTTGATGGTTCTCGTCGCCACACTGAGGACGGGAACGACCCTGCTGTCGGAGGCGCACCCGAAGGCAAATTTAATCAAGCCAGCCCTGTCGGGAGGGACACCGACACCGGCCACCAACCTCTCCGACGCCGTCCACCTAGGGATCACCAAGAAACATTACACGCTTGCGCAGCAGGTGTACCCATGCAGCAATGACAAGGAGTGCAGCGTGGGAAGCTACTGCCACAGCCCTCAACAGGCTCCCTCACGTTGCCTCAGTTGCCGCAGGAGGAAGAAGCGCTGCCATCGAGATGCCATGTGCTGTCCCGGGAACCGATGCAGTAACTACATGTGTGTCCCCATCTCTGAGAGTGTGCTCTCACCTCAC…
Gasterosteus aculeatus	Grem2a	XM_040178164.1	ATGCTGTGGAGAATAACCATCCCAGTCATACTGGCCGGGGTGCTCTGCATCACCGCAGAGAACAAAAAGCACCGGCTCCAGGGATCCATCCCGTCCCCGCACAAGACCAAAGGGAACCTGTCCTCAGTGCGTCACCACCGGCTACTGCAGCAGAAACCAGCGGTGCTGTCTTCCAGCCGGGAGGCCTTGGTGGTGACGGAGCGGCGCTACCTTCGCAGGGACTGGTGCAAGACCCAACCCCTGCGTCAGACAATCAGCGAGGAGGGCTGCCGCAGTCGCACCGTGGTCAACCGTTTTTGCTACGGCCAGTGCAACTCCTTCTATATTCCCCGGCACATGGGCCCCAACTCGGACAAGGCGCAGGAGCCGTTCCAGTCCTGCTCCTTCTGCAGGCCGCAC…
Gasterosteus aculeatus	Wnt10a	MW404320	ATGGAACACTCGATCCTCAGACTAACGTGCATCTTGGTGGTTCTCTGTGTCCTGGACAAAAGGGTAGATTCCAACGAAATCTTAGGCCTGAGGCTCCCCAACATCGACCCGATCCTGAATGCCAACACGGTGTGTCTCACGCTGCCAGGCTTGACGCGGCGGCAGCTGGAGGTGTGCATGAGGAACCCCGACGTGACGGCATCAGCAATCCAGGGAATCCAGATTGCCATCCACGAGTGCCAGCACCAGTTCAGGGGACAACGCTGGAACTGCTCCAGCCTGGAGACCAGGAACAAAATACCCTACGACAGCATCGTCTTCAAAAGAGGTTTCAGAGAGAGTGCCTTCGCGTATGCCATCGCAGCAGCGGGCGTCGTGCACGCCGTGGCCAACGCCTGC…
